# Comprehensive analysis of the transcription factor REST regulatory networks in IDH-mutant and IDH-wild type glioma cells and gliomas

**DOI:** 10.1101/2022.07.28.501927

**Authors:** Malgorzata Perycz, Michal J. Dabrowski, Marta Jardanowska, Adria-Jaume Roura, Bartlomiej Gielniewski, Karolina Stepniak, Michał Dramiński, Bozena Kaminska, Bartosz Wojtas

**Affiliations:** Laboratory of Molecular Neurobiology, Nencki Institute of Experimental Biology, Polish Academy of Sciences; Computational Biology Group, Institute of Computer Science of the Polish Academy of Sciences; Doctoral School of Institute of Biochemistry and Biophysics, Polish Academy of Sciences; Laboratory of Sequencing, Nencki Institute of Experimental Biology, Polish Academy of Sciences

**Keywords:** differentiation, glioblastoma, IDH mutation, REST, KAISO, ZBTB33, DNA methylation, transcription factor, extracellular matrix, invasion

## Abstract

REST is a widely expressed, dual role transcription factor that acts either as a transcriptional repressor or transcriptional activator depending on the genomic and cellular context. REST is an important oncogenic factor, a key player in brain cell differentiation and has a role in establishing DNA methylation status in proximity of its binding sites. Mutations in IDH cause significant changes to the epigenome contributing to blocking cell differentiation and are considered an oncogenic driver in glioma. We aimed at defining the REST role in the IDH mutation-related phenotype in gliomas accounting for its role in gene activation and repression. We studied the effects of REST knockdown, REST binding sites, and REST motifs methylation in context of IDH mutation, and found that both REST binding patterns and TF motif composition proximal to REST binding sites differed in IDH wild-type and mutant glioma. Among such REST targets were genes involved in glial cell differentiation and ECM organization. REST knockdown differently impacted glioma cell invasion depending on the IDH phenotype. DNA methylation of REST activated gene promoters showed positive correlation with gene expression. The canonical REST-repressed gene targets correlated with NPC-like cellular state properties in IDH-MUT grade 2/3 gliomas. The identified REST targets, gene regulatory networks and putative REST cooperativity with other TFs point to differential control of REST target gene expression in IDH-WT and IDH-MUT gliomas. We conclude that REST could be considered as a key factor in the design of targeted glioma therapies.
