## Additional File 7 for "Comprehensive analysis of the transcription factor REST regulatory networks in IDH-mutant and IDH-wild type glioma cells and gliomas"

### Sheet: Arkusz1
Additional Table 1. Number of cytosines within REST or KAISO motifs within REST-ChIPseq peaks assigned to REST-repressed or -activated targets. The peaks were categorized according to whether they had detected binding motifs of both REST and KAISO, or just one of them.
	Peaks related to repressed REST targets
Methylation in motifs of:	REST		KAISO
Peak category*	Only REST	Both TF motifs	Only KAISO	Both TF motifs
Low	83.63% (n=5087)	97.27% (n=5993)	100% (n=10)	97.66% (n=1294)
Medium	10.83% (n=659)	2.53% (n=156)	0% (n=0)	2.34% (n=31)
High	5.54% (n=337)	0.19% (n=12)	0% (n=0)	0% (n=0)
	Peaks related to activated REST targets
Methylation in motifs of:	REST		KAISO
Peak category*	Only REST	Both TF motifs	Only KAISO	Both TF motifs
Low	96.05% (n=778)	98.19% (n=8587)	100% (n=34)	98.02% (n=2974)
Medium	1.98% (n=16)	1.32% (n=115)	0% (n=0)	1.19% (n=36)
High	1.98% (n=16)	0.49% (n=43)	0% (n=0)	0.79% (n=24)
* Peak category of the REST-ChIPseq peaks: Only REST - peaks with detected REST motifs and lack of KAISO; Only KAISO - peaks with detected KAISO motifs and surprisingly lack of REST; Both TF motifs - peaks with detected motifs of both TFs (REST and KAISO).
