## Additional File 8 for "Comprehensive analysis of the transcription factor REST regulatory networks in IDH-mutant and IDH-wild type glioma cells and gliomas"

### Sheet: Arkusz1
Additional Table 2. Number of sites where individual REST or KAISO motifs were detected within REST-ChIPseq peaks derived from the cell lines. Sites discovered as differentially methylated among glioma tumor groups were matched to individual REST or KAISO motifs and then to peaks that were paired with REST-repressed or -activated targets.
Motif	Total number detected sites	Number of differentially methylated sites	%	Assigned to repressed targets	%
KAISO.0.A	1818	16	0.9	4	25
KAISO1.A	1077	5	0.5	0	0
KAISO.2.A	154	1	0.6	0	0
REST.0.A	621	10	1.6*	10	100
REST_m1	441	3	0.7	3	100
REST_m11	411	5	1.2*	5	100
REST_m12	228	6	2.6*	6	100
REST_m13	720	8	1.1*	8	100
REST_m14	493	8	1.6*	8	100
REST_m2	223	2	0.9	2	100
REST_m3	498	0	0.0	ND	ND
REST_m4	14397	128	0.9	116	91
REST_m5	12628	77	0.6	67	87
REST_m8	15916	142	0.9	125	88
REST_m9	19619	190	1.0*	164	86
sum	69244	601	0.9
The proportion between all detected sites of individual motifs compared to the number of differentially methylated sites was found to be significantly different (X-squared = 34.763, df = 14, p-value = 0.001593). Motifs having differential DNA methylation between glioma groups than expected by chance were marked with asterisk (*). ND - no data.
