## Additional File 9 for "Comprehensive analysis of the transcription factor REST regulatory networks in IDH-mutant and IDH-wild type glioma cells and gliomas"

### Sheet: Arkusz1
Additional Table 3
List of REST repressed or REST activated genes containing differentially methylated sites in REST or KAISO motifs within the associated REST-ChiPseq peaks.
Gene	REST-target
ACCS	activated
ADPRH	activated
AKAIN1	repressed
ATP1A3	repressed
BLVRB	activated
C2CD4A	activated
DDN-AS1	repressed
DNM1	repressed
GLI3	activated
GLIS3	activated
GPR156	activated
GPRIN1	repressed
HCN2	repressed
KCNH4	repressed
KCNQ2	repressed
LHFPL4	repressed
LHX3	repressed
LINC02282	repressed
LOC105377716	repressed
MARCH11	repressed
MCUB	activated
MEIS3	repressed
MOSPD2	activated
NEUROD1	repressed
NTF3	activated
NTSR2	repressed
PDE2A	repressed
PDE8A	activated
PHF8	activated
PPP1R15A	activated
PRLHR	repressed
PRSS27	repressed
RESP18	repressed
RGS20	repressed
SCN3B	repressed
SKOR1	repressed
SLC12A5	repressed
SLC35G2	activated
SLC7A14	repressed
SLC8A2	repressed
SNED1	activated
SRC	repressed
TBC1D30	repressed
TMEM121B	repressed
TRABD2A	repressed
TUBB3	repressed
UCN	repressed
